# The *Helicobacter pylori* orphan ATTAAT-specific methyltransferase M.Hpy99XIX plays a central role in the coordinated regulation of genes involved in iron metabolism

**DOI:** 10.1101/2024.11.27.625509

**Authors:** Wilhelm Gottschall, Florent Ailloud, Christine Josenhans, Sebastian Suerbaum

## Abstract

*H. pylori* genomes contain a large and variable portfolio of methyltransferases (MTases), creating a highly diverse methylome. Here, we characterize a highly conserved ATTAAT-specific MTase, M.Hpy99XIX, the only *H. pylori* MTase never associated with an endonuclease (“orphan” MTase). Inactivation of M.Hpy99XIX resulted in a significant change in the transcription of >100 genes, despite the fact that only a small subset of their promoter regions contained an ATTAAT target motif. Patterns of transcriptional change showed significant correlations with changes reported for *H. pylori* mutants in the ArsRS regulators involved in iron regulation. The MTase inactivation also caused a higher susceptibility to diverse metal ions as well as iron chelation and oxidative stress. These phenotypes could be traced back to the methylation of single motifs in the promoter regions of iron transporters *frpB1* and *fecA1*. Altogether, methylation of individual motifs in promoters can have a large downstream effect causing major changes to metabolic pathways. These findings suggest that the methylome represents a universal and dynamic interface connecting genome diversity and transcriptional regulation. Very recently, a new ecospecies *Hardy* of *H. pylori* has been reported. M.Hpy99XIX is present in the majority of “normal” (*Ubiquitous*) *H. pylori* strains, whereas no single *Hardy* strain contained this gene, consistent with other reported differences between *Hardy* and *Ubiquitous* strains related to iron/metal homeostasis. ATTAAT methylation is intricately connected with the bacterial transcriptional network, highlighting the important role of bacterial epigenetic modifications in bacterial physiology and pathogenesis.
