## Supplemental Table 1 for "The *Helicobacter pylori* orphan ATTAAT-specific methyltransferase M.Hpy99XIX plays a central role in the coordinated regulation of genes involved in iron metabolism"

### Sheet: Table S1 - Primers and Strains
Plasmids and mutants used in the present study
Ab = antibiotic, amp = ampicillin, apha3 = kanamycin, CAT = chloramphenicol, PM = point mutant, DPM = double point mutant
#	Plasmid code	Description	Ab cassette
1	pSUS3720	pUC19_J99_ΔATTAAT-M	amp
2	pSUS3722	pADC_J99_ATTAATcomp	amp, CAT
3	pSUS3736	pUC19_jhp0626_PM1	amp
4	pSUS3737	pUC19_jhp0626_PM2	amp
5	pSUS3738	pUC19_jhp0626_DPM	amp
6	pSUS3739	pUC19_jhp0810_PM	amp
7	pSUS3740	pUC19_Δjhp0626	amp
8	pSUS3741	pUC19_Δjhp0810	amp
9	pSUS3742	pUC19_BCM-300_ATTAAT_ON	amp
11	pUC19	-	amp
12	pADC/CAT	pUC19 derivative	amp, CAT
#	Description	Plasmid / PCR product for transformation	Ab cassette
1	H. pylori J99 ΔATTAAT MTase rdxA::CAT	pSUS3720 + rdxA::CAT (PCR product)	CAT
2	H. pylori J99 ATTAAT MTase complemented	pSUS3722	CAT
3	H. pylori J99 jhp0626 PM 1 rdxA::CAT	pSUS3736 + rdxA::CAT (PCR product)	CAT
4	H. pylori J99 jhp0626 PM 2 rdxA::CAT	pSUS3737 + rdxA::CAT (PCR product)	CAT
5	H. pylori J99 jhp0626 DPM rdxA::CAT	pSUS3738 + rdxA::CAT (PCR product)	CAT
6	H. pylori J99 jhp0810 PM rdxA::CAT	pSUS3739 + rdxA::CAT (PCR product)	CAT
7	H. pylori J99 Δjhp0626 rdxA::CAT	pSUS3740 + rdxA::CAT (PCR product)	CAT
8	H. pylori J99 Δjhp0810 rdxA::CAT	pSUS3741 + rdxA::CAT (PCR product)	CAT
9	H. pylori BCM-300 ATTAAT MTase ON mutant	pSUS3742 + rdxA::CAT (PCR product)	CAT
10	H. pylori ALA11 ATTAAT MTase insertion mutant	H. pylori J99 ATTAAT MTase + rdxA::CAT (PCR product)	CAT
Primers
#	Primer name	Nucleotide sequence (5' - 3')	Restriction site	Direction	Purpose
1	M.HpyXIX_f1_EcoRI	atagaattcCCCTAAATTAGCCCAAGCGTT	EcoRI	for	MTase inactivation
2	M.HpyXIX_r1_BamHI	ataggatccTGCACGCTGCTATGAGAAACA	BamHI	rev	MTase inactivation
3	M.HpyXIX_f2_BamHI	ataggatccAACCATGCATGTTGCTTGTCT	BamHI	for	MTase inactivation
4	M.HpyXIX_r2_SalI	atagtcgacTCATTCCCACTATTAGGCGGC	SalI	rev	MTase inactivation
5	M.Hpy99XIXf_XmaI	atacccgggTCGGGCTAAAATGCACACGA	XmaI	for	MTase complementation
6	M.Hpy99XIXr_XmaI	atacccgggCTGTTGCTGTTTGGAAGCGA	XmaI	rev	MTase complementation
7	jhp_0626_EcoRI_f	atagaattcTGATGTTGATCACACCGCCA	EcoRI	for	Site-directed mutagenesis
8	jhp_0626_BamHI_r	ataggatccAGCGGGATCGCTTTTATCGT	BamHI	rev	Site-directed mutagenesis
9	jhp_0626_mut1_f	GATAATATTAtTGACTTTTTTTATCAAAAATGC	-	for	Site-directed mutagenesis
10	jhp_0626_inv1_r	TAAATAATAATTTTTTAAAAATTTAAGCTAAAAC	-	rev	Site-directed mutagenesis
11	jhp_0626_mut2_f	ATGCCTATTAtTGCGAATGTTG	-	for	Site-directed mutagenesis
12	jhp_0626_inv2_r	TTTTGATAAAAAAAGTCATTAATATTATC	-	rev	Site-directed mutagenesis
13	jhp_0810_EcoRI_f	atagaattcCCTCTTGGGTCTCTTACCGC	EcoRI	for	Site-directed mutagenesis
14	jhp_0810_BamHI_r	ataggatccGCCCACATTCACATCAGGGT	BamHI	rev	Site-directed mutagenesis
15	jhp_0810_mut_f	GTAACAATTAtTGAAAATAAGAAAGATTAAAAAC	-	for	Site-directed mutagenesis
16	jhp_0810_inv_r	GAATAGAAATACTTAAAGGGG	-	rev	Site-directed mutagenesis
17	jhp0626_f1_SalI	atagtcgacCCTTAATGAGCGCGGATAGC	SalI	for	gene inactivation
18	jhp0626_r1_BamHI	ataggatccAGCCCTACAGGGAGAGAACC	BamHI	rev	gene inactivation
19	jhp0626_f2_BamHI	ataggatccCGCTATGACTCAAAACAGCCA	BamHI	for	gene inactivation
20	jhp0626_r2_EcoRI	atagaattcTGGGAGCGATTTTGATCTGGT	EcoRI	rev	gene inactivation
21	jhp0810_f1_SalI	atagtcgacCAGGCGTGTTGTTCCCTACT	SalI	for	gene inactivation
22	jhp0810_r1_BamHI	ataggatccTTTAAAGTGCGCTCCTCGCT	BamHI	rev	gene inactivation
23	jhp0810_f2_BamHI	ataggatccTCGCAGAGCCTGGGTTTAAT	BamHI	for	gene inactivation
24	jhp0810_r2_EcoRI	atagaattcTTTTGGAGGGTGTCGTTCCT	EcoRI	rev	gene inactivation
25	jhp0626_qPCR_f	CCTGTAGGGCTTGTGCCAAT	-	for	qPCR
26	jhp0626_qPCR_r	AGTGGGGTTATTGCCCTTGT	-	rev	qPCR
27	jhp0810_qPCR_f	CGGGCTATGGCGTGAGTAAT	-	for	qPCR
28	jhp0810_qPCR_r	GCATATCCGGGCTCATGACA	-	rev	qPCR
29	jhp0574_qPCR_f	TGGGTGCATAGGGTGTTCTG	-	for	qPCR
30	jhp0574_qPCR_r	GTTGCGCTGAGTAGAGTCGT	-	rev	qPCR
31	jhp1489_qPCR_f	GCTGGGCATGGGTTGAATTA	-	for	qPCR
32	jhp1489_qPCR_r	GCTTGATGAGTTGCGCCATTT	-	rev	qPCR
33	jhp0740_qPCR_f	AGTTTAAGCCCAAACCCGCT	-	for	qPCR
34	jhp0740_qPCR_r	AGCGCGAAGGAGGTTATTTGA	-	rev	qPCR
35	jhp1257_qPCR_f	AAGCGTTGGATTTCAAGCGA	-	for	qPCR
36	jhp1257_qPCR_r	TGACCACCACCAAAGGGAAT	-	rev	qPCR
37	jhp0397_qPCR_f	GGCATTCTTTGCACCACACA	-	for	qPCR
38	jhp0397_qPCR_r	GGCGTTATGAAATTGCGGCT	-	rev	qPCR
39	qPCR_pfr_J99_f	TCCTGCTTTTAGCGATCCCTTT	-	for	qPCR
40	qPCR_pfr_J99_r	TGAGCAACACATCAGCGAGT	-	rev	qPCR
41	qPCR_HP0010_J99_f	GGGCGTAGTCAAAGCGGT	-	for	qPCR
42	qPCR_HP0010_J99_r	CCTGTATGACAGCAAGAGCCT	-	rev	qPCR
